# Genome-wide analysis and evolutionary history of the Necrosis and Ethylene-inducing peptide 1-like protein (NLP) superfamily across the Dothideomycetes class of fungi

**DOI:** 10.1101/2022.02.07.479250

**Authors:** Thaís C. S. Dal’Sasso, Hugo V. S. Rody, Luiz O. Oliveira

## Abstract

Necrosis and Ethylene-inducing peptide 1-like proteins (NLPs) are broadly distributed across bacteria, fungi and oomycetes. Cytotoxic NLPs are usually secreted into the host apoplast where they can induce cell death and trigger plant immune responses in eudicots. To investigate the evolutionary history of the NLPs, we accessed the genomic resources of 79 species from 15 orders of Dothideomycetes. Phylogenetic approaches searched for biased patterns of NLP gene evolution and aimed to provide a phylogenetic framework for the cytotoxic activities of NLPs. Among Dothideomycetes, the NLP superfamily sizes varied, but usually contained from one to six members. Superfamily sizes were higher among pathogenic fungi, with family members that were mostly effector NLPs. Across species, members of the NLP1 family (Type I NLPs) were predominant (84%) over members of the NLP2 family (Type II NLPs). The NLP1 family split into two subfamilies (NLP1.1 and NLP1.2). The NLP1.1 subfamily was broadly distributed across Dothideomycetes. There was strong agreement between the phylogenomics of Dothideomycetes and the phylogenetic tree based on members of the NLP1 subfamilies. To a lesser extent, phylogenomics also agreed with the phylogeny based on members of the NLP2 family. While gene losses seem to have shaped the evolutionary history of NLP2 family, ancient gene duplications followed by descent with modification characterized the NLP1 family. The strongest cytotoxic activities were recorded on NLPs of the NLP1.1 subfamily, suggesting that biased NLP gene retention in this subfamily favored the cytotoxic paralogs.
