## Additional File 1 for "Genome-wide analysis and evolutionary history of the Necrosis and Ethylene-inducing peptide 1-like protein (NLP) superfamily across the Dothideomycetes class of fungi"

### Sheet: Sheet1
Additional File 1. Detailed information on all fungal species used in this study.
						This work
Species / Isolate	Alias	Order	Assembled Genome Size (bp)	# Predicted genes	Reference	Trophic Mode	# NLPs	# Effector NLPs
Aaosphaeria arxii CBS 175.79	Aaoar	Pleosporales	38901049	14203	[20]	Saprotroph	3	1
Acidomyces richmondensis BFW	Aciri	Capnodiales	29883570	11202	[43]	-	0	0
Alternaria alternata SRC1lrK2f	Altal	Pleosporales	32990834	13469	[44]	Pathotroph-Saprotroph-Symbiotroph	2	1
Amniculicola lignicola CBS 123094	Amnli	Pleosporales	49576578	15590	[20]	Saprotroph	2	0
Aplosporella prunicola CBS 121.167	Aplpr	Botryosphaeriales	32818685	12579	[20]	Pathotroph	1	1
Ascochyta rabiei ArDII	Ascra	Pleosporales	34658250	10596	[45]	Pathotroph	2	2
Aspergillus fumigatus A1163	Aspfu	Eurotiales	29205420	9916	[46]	Pathotroph-Saprotroph	3	2
Aspergillus nidulans	Aspni	Eurotiales	30,483,994	10608	[47]	Saprotroph	2	2
Aulographum hederae	Aulhe	Aulographales	31983478	12127	[20]	Saprotroph	0	0
Baudoinia compniacensis UAMH 10762 (4089826)	Bauco	Capnodiales	21876451	10513	[23]	-	0	0
Bimuria novae-zelandiae CBS 107.79	Bimnz	Pleosporales	78183505	16681	[20]	Saprotroph	2	2
Botryosphaeria dothidea	Botdo	Botryosphaeriales	43500615	14998	[48]	Pathotroph	6	0
Byssothecium circinans CBS 675.92	Bysci	Pleosporales	49288729	15785	[20]	Saprotroph	3	2
Cenococcum geophilum 1.58	Cenge	Mytilinidiales	177557160	14748	[49]	Symbiotroph	0	0
Cercospora zeae-maydis	Cerzm	Capnodiales	46606380	12020	[20]	Pathotroph	1	1
Cladosporium fulvum	Clafu	Capnodiales	61,113,266	14127	[50]	Pathotroph	1	0
Clathrospora elynae CBS 161.51	Clael	Pleosporales	37388950	13617	[20]	Pathotroph	1	1
Clohesyomyces aquaticus	Cloaq	Pleosporales	49677730	15810	[51]	-	3	2
Cochliobolus heterostrophus C5	Coche	Pleosporales	36456735	13336	[23]	Pathotroph	2	2
Corynespora cassiicola CCP	Corca	Pleosporales	44846156	17166	[52]	Pathotroph-Symbiotroph	3	3
Cucurbitaria berberidis CBS 394.84	Cucbe	Pleosporales	32905402	12439	[20]	Pathotroph-Saprotroph	1	1
Delitschia confertaspora ATCC 74209	Delco	Pleosporales	31159062	10171	[20]	Saprotroph	1	1
Delphinella strobiligena CBS 735.71	Delst	Dothideales	29209081	10337	[20]	-	0	0
Didymella exigua CBS 183.55	Didex	Pleosporales	34389227	12394	[20]	Pathotroph-Saprotroph	3	2
Diplodia seriata DS831	Dipse	Botryosphaeriales	37120944	9343	[53]	Pathotroph-Saprotroph-Symbiotroph	4	4
Dissoconium aciculare	Disac	Capnodiales	26537235	10299	[20]	Saprotroph	0	0
Dothidotthia symphoricarpi	Dotsy	Pleosporales	34433519	11790	[20]	Pathotroph	2	1
Dothistroma septosporum NZE10	Dotse	Capnodiales	30209431	12580	[50]	Pathotroph	0	0
Elsinoe ampelina CECT 20119	Elsam	Myriangiales	28270677	10209	[20]	Pathotroph	2	0
Eremomyces bilateralis CBS 781.70	Erebi	Eremomycetales	26864015	9881	[20]	Saprotroph	2	0
Glonium stellatum CBS 207.34	Glost	Mytilinidiales	40521621	14362	[49]	-	0	0
Hysterium pulicare	Hyspu	Hysteriales	38427427	12352	[23]	-	1	0
Karstenula rhodostoma CBS 690.94	Karrh	Pleosporales	44892605	12469	[20]	Saprotroph	1	1
Lentithecium fluviatile	Lenfl	Pleosporales	54688705	16742	[20]	-	1	0
Lepidopterella palustris	Leppa	Mytilinidiales	45668136	13870	[49]	Saprotroph	0	0
Leptosphaeria maculans	Lepma	Pleosporales	44892605	12469	[54]	Pathotroph	2	1
Lindgomyces ingoldianus ATCC 200398	Linin	Pleosporales	69030646	15956	[20]	-	1	1
Lineolata rhizophorae ATCC 16933	Linrh	Lineolatales	31143728	10230	[20]	-	1	0
Lizonia empirigonia CBS 542.76	Lizem	Pleosporales	51521545	12467	[20]	Pathotroph	2	2
Lophiostoma macrostomum	Lopma	Pleosporales	42577411	16160	[20]	Saprotroph	2	0
Lophiotrema nucula CBS 627.86	Lopnu	Pleosporales	48642237	18117	[20]	Saprotroph	1	1
Lophium mytilinum CBS 269.34	Lopmy	Mytilinidiales	43412209	15153	[20]	Saprotroph	0	0
Macrophomina phaseolina MS6	Macph	Botryosphaeriales	48882845	13806	[55]	Pathotroph-Symbiotroph	4	3
Macroventuria anomochaeta CBS 525.71	Macan	Pleosporales	33336106	12954	[20]	-	1	1
Massarina eburnea CBS 473.64	Maseb	Pleosporales	38236937	12935	[20]	Pathotroph-Saprotroph	1	1
Massariosphaeria phaeospora CBS 611.86	Masph	Pleosporales	42105601	14021	[20]	Saprotroph	1	1
Melanomma pulvis-pyrius	Melpu	Pleosporales	42094923	15881	[20]	Symbiotroph	1	1
Microthyrium microscopicum CBS 115976	Micmi	Microthyriales	37120801	12494	[20]	Saprotroph	1	0
Myriangium duriaei CBS 260.36	Myrdu	Myriangiales	25685045	10685	[20]	Pathotroph	1	1
Mytilinidion resinicola CBS 304.34	Mytre	Mytilinidiales	47275052	16794	[20]	Saprotroph	0	0
Neofusicoccum parvum UCRNP2	Neopa	Botryosphaeriales	42592847	10366	[56]	Pathotroph	6	5
Paraconiothyrium sporulosum AP3s5-JAC2a	Parsp	Pleosporales	38464024	14745	[44]	Saprotroph	2	2
Patellaria atrata	Patat	Patellariales	28693344	9794	[20]	-	1	1
Periconia macrospinosa DSE2036	Perma	Pleosporales	54992973	18750	[57]	Pathotroph-Saprotroph-Symbiotroph	3	2
Phoma tracheiphila IPT5	Photr	Pleosporales	34242632	13209	[20]	Pathotroph	1	1
Phyllosticta citricarpa CBS 127454	Phyci	Botryosphaeriales	28952665	11088	[58]	Pathotroph	1	0
Piedraia hortae CBS 480.64	Pieho	Capnodiales	16946159	7572	[20]	Pathotroph	0	0
Pleomassaria siparia	Plesi	Pleosporales	43176591	13486	[20]	Saprotroph	1	1
Polychaeton citri	Polci	Capnodiales	27207581	10582	[20]	Saprotroph	0	0
Polyplosphaeria fusca CBS 125425	Polfu	Pleosporales	37009770	15194	[20]	Saprotroph	1	1
Pseudocercospora eumusae CBS 114824	Pseeu	Capnodiales	47119461	12632	[59]	Pathotroph	2	2
Pseudovirgaria hyperparasitica CBS 121739	Psehy	Acrospermales	35440147	11232	[20]	-	1	1
Pyrenophora tritici-repentis	Pyrtr	Pleosporales	37840464	12141	[60]	Pathotroph	1	1
Rhizodiscina lignyota CBS 133067	Rhili	Aulographales	33426352	12801	[20]	Saprotroph	0	0
Rhytidhysteron rufulum	Rhyru	Hysteriales	40184762	12117	[23]	Pathotroph	1	0
Saccharata proteae CBS 121410	Sacpr	Botryosphaeriales	31432921	9234	[20]	Symbiotroph	0	0
Septoria musiva SO2202	Sepmu	Capnodiales	29352103	10233	[23]	Pathotroph	1	1
Setomelanomma holmii CBS 110217	Setho	Pleosporales	39179649	14389	[20]	-	0	0
Setosphaeria turcica Et28A	Settu	Pleosporales	43014577	12028	[23]	Pathotroph	1	1
Stagonospora nodorum SN15	Stano	Pleosporales	37213987	12380	[61]	Pathotroph	2	2
Teratosphaeria nubilosa CBS 116005	Ternu	Capnodiales	28443146	10998	[20]	-	1	0
Tothia fuscella CBS 130266	Totfu	Venturiales	36781754	13685	[20]	Saprotroph	0	0
Trematosphaeria pertusa CBS 122368	Trepe	Pleosporales	47745773	17306	[20]	Saprotroph	1	0
Venturia inaequalis	Venin	Venturiales	55126144	13233	[62]	Pathotroph	2	2
Verruconis gallopava	Verga	Venturiales	31780469	11357	[63]	-	1	1
Verruculina enalia CBS 304.66	Veren	Pleosporales	61207694	13748	[20]	Symbiotroph	1	1
Viridothelium virens	Virvi	Trypetheliales	32160005	11858	[20]	-	1	1
Westerdykella ornata CBS 379.55	Wesor	Pleosporales	26979746	10410	[20]	Saprotroph	1	1
Zasmidium cellare ATCC 36951	Zasce	Capnodiales	38247703	16015	[20]	Saprotroph	2	1
Zopfia rhizophila	Zoprh	Pleosporales	152781427	21730	[20]	Pathotroph	1	1
Zymoseptoria tritici	Zymtr	Capnodiales	39686251	10933	[64]	Pathotroph	1	1
References
20. Haridas S, Albert R, Binder M, et al (2020) 101 Dothideomycetes genomes: A test case for predicting lifestyles and emergence of pathogens. Stud Mycol 96:141–153. https://doi.org/10.1016/j.simyco.2020.01.003
23. Ohm RA, Feau N, Henrissat B, et al (2012) Diverse lifestyles and strategies of plant pathogenesis encoded in the genomes of eighteen Dothideomycetes fungi. PLoS Pathog 8:. https://doi.org/10.1371/journal.ppat.1003037
43. Mosier AC, Miller CS, Frischkorn KR, et al (2016) Fungi contribute critical but spatially varying roles in nitrogen and carbon cycling in acid mine drainage. Front Microbiol 7:1–18. https://doi.org/10.3389/fmicb.2016.00238
44. Zeiner CA, Purvine SO, Zink EM, et al (2016) Comparative analysis of secretome profiles of manganese(II)-oxidizing Ascomycete fungi. PLoS One 11:. https://doi.org/10.1371/journal.pone.0157844
45. Verma S, Gazara RK, Nizam S, et al (2016) Draft genome sequencing and secretome analysis of fungal phytopathogen Ascochyta rabiei provides insight into the necrotrophic effector repertoire. Sci Rep 6:1–14. https://doi.org/10.1038/srep24638
46. Fedorova ND, Khaldi N, Joardar VS, et al (2008) Genomic islands in the pathogenic filamentous fungus Aspergillus fumigatus. PLoS Genet 4:. https://doi.org/10.1371/journal.pgen.1000046
47. Arnaud MB, Cerqueira GC, Inglis DO, et al (2012) The Aspergillus Genome Database (AspGD): Recent developments in comprehensive multispecies curation, comparative genomics and community resources. Nucleic Acids Res 40:D653-9. https://doi.org/10.1093/nar/gkr875
48. Marsberg A, Kemler M, Jami F, et al (2017) Botryosphaeria dothidea: a latent pathogen of global importance to woody plant health. Mol Plant Pathol 18:477–488. https://doi.org/10.1111/mpp.12495
49. Peter M, Kohler A, Ohm RA, et al (2016) Ectomycorrhizal ecology is imprinted in the genome of the dominant symbiotic fungus Cenococcum geophilum. Nat Commun 7:12662. https://doi.org/10.1038/ncomms12662
50. de Wit PJGM, van der Burgt A, Ökmen B, et al (2012) The genomes of the fungal plant pathogens Cladosporium fulvum and Dothistroma septosporum reveal adaptation to different hosts and lifestyles but also signatures of Common Ancestry. PLOS Genet 8:1–22. https://doi.org/10.1371/journal.pgen.1003088
51. Mondo SJ, Dannebaum RO, Kuo RC, et al (2017) Widespread adenine N6-methylation of active genes in fungi. Nat Genet 49:964–968. https://doi.org/10.1038/ng.3859
52. Lopez D, Ribeiro S, Label P, et al (2018) Genome-wide analysis of Corynespora cassiicola leaf fall disease putative effectors. Front Microbiol 9:1–21. https://doi.org/10.3389/fmicb.2018.00276
53. Morales-Cruz A, Amrine KCH, Blanco-Ulate B, et al (2015) Distinctive expansion of gene families associated with plant cell wall degradation, secondary metabolism, and nutrient uptake in the genomes of grapevine trunk pathogens. BMC Genomics 16:469. https://doi.org/10.1186/s12864-015-1624-z
54. Rouxel T, Grandaubert J, Hane JK, et al (2011) Effector diversification within compartments of the Leptosphaeria maculans genome affected by repeat-induced point mutations. Nat Commun 2:. https://doi.org/10.1038/ncomms1189
55. Islam MS, Haque MS, Islam MM, et al (2012) Tools to kill: genome of one of the most destructive plant pathogenic fungi Macrophomina phaseolina. BMC Genomics 13:493. https://doi.org/10.1186/1471-2164-13-493
56. Blanco-Ulate B, Rolshausen P, Cantu D (2013) Draft Genome sequence of Neofusicoccum parvum isolate UCR-NP2, a fungal vascular pathogen associated with grapevine cankers. Genome Announc 1:. https://doi.org/10.1128/genomeA.00339-13
57. Knapp DG, Németh JB, Barry K, et al (2018) Comparative genomics provides insights into the lifestyle and reveals functional heterogeneity of dark septate endophytic fungi. Sci Rep 8:1–13. https://doi.org/10.1038/s41598-018-24686-4
58. Guarnaccia V, Gehrmann T, Silva-Junior GJ, et al (2019) Phyllosticta citricarpa and sister species of global importance to Citrus. Mol Plant Pathol 20:1619–1635. https://doi.org/10.1111/mpp.12861
59. Chang TC, Salvucci A, Crous PW, Stergiopoulos I (2016) Comparative genomics of the Sigatoka disease complex on banana suggests a link between parallel evolutionary changes in Pseudocercospora fijiensis and Pseudocercospora eumusae and increased virulence on the banana host. PLoS Genet 12:1–35. https://doi.org/10.1371/journal.pgen.1005904
60. Manning VA, Pandelova I, Dhillon B, et al (2013) Comparative genomics of a plant-pathogenic fungus, Pyrenophora tritici-repentis, reveals transduplication and the impact of repeat elements on pathogenicity and population divergence. G3 Genes, Genomes, Genet 3:41–63. https://doi.org/10.1534/g3.112.004044
61. Hane JK, Lowe RGT, Solomon PS, et al (2007) Dothideomycete-plant interactions illuminated by genome sequencing and EST analysis of the wheat pathogen Stagonospora nodorum. Plant Cell 19:3347–3368. https://doi.org/10.1105/tpc.107.052829
62. Deng CH, Plummer KM, Jones DAB, et al (2017) Comparative analysis of the predicted secretomes of Rosaceae scab pathogens Venturia inaequalis and V. pirina reveals expanded effector families and putative determinants of host range. BMC Genomics 18:1–25. https://doi.org/10.1186/s12864-017-3699-1
63. Teixeira MM, Moreno LF, Stielow BJ, et al (2017) Exploring the genomic diversity of black yeasts and relatives (Chaetothyriales, Ascomycota). Stud Mycol 86:1–28. https://doi.org/10.1016/j.simyco.2017.01.001
64. Goodwin SB, M’Barek S Ben, Dhillon B, et al (2011) Finished genome of the fungal wheat pathogen Mycosphaerella graminicola reveals dispensome structure, chromosome plasticity, and stealth pathogenesis. PLoS Genet 7:. https://doi.org/10.1371/journal.pgen.1002070
