## Additional File 2 for "Genome-wide analysis and evolutionary history of the Necrosis and Ethylene-inducing peptide 1-like protein (NLP) superfamily across the Dothideomycetes class of fungi"

### Sheet: Sheet1
Additional File 2. Detailed information on all NLPs in Fig. 2.
Alias	Protein ID	Order of Dothideomycetes	Type	NLP (sub)family	Effector/Non-effector
Aaoar	355692	Pleosporales	I	NLP1	Effector
Aaoar	423915	Pleosporales	II	NLP2	Non-effector
Aaoar	442848	Pleosporales	I	NLP1.1	Non-effector
Altal	1018411	Pleosporales	I	NLP1.2	Non-effector
Altal	1035770	Pleosporales	I	NLP1.1	Effector
Amnli	521237	Pleosporales	I	NLP1.1	Non-effector
Amnli	554604	Pleosporales	III	NLP3	Non-effector
Aplpr	237706	Botryosphaeriales	I	NLP1.1	Effector
Ascra	6363	Pleosporales	I	NLP1.1	Effector
Ascra	9348	Pleosporales	I	NLP1.2	Effector
Aspfu	103683	-	II	NLP2	Effector
Aspfu	103951	-	I	NLP1.1	Effector
Aspfu	104106	-	III	NLP3	Non-effector
Aspni	8764	-	II	NLP2	Effector
Aspni	8899	-	I	NLP1.1	Effector
Bimnz	484389	Pleosporales	I	NLP1.2	Effector
Bimnz	524705	Pleosporales	I	NLP1.1	Effector
Botdo	286586	Botryosphaeriales	I	NLP1.2	Non-effector
Botdo	289801	Botryosphaeriales	I	NLP1.1	Non-effector
Botdo	289813	Botryosphaeriales	I	NLP1.2	Non-effector
Botdo	290603	Botryosphaeriales	I	NLP1.2	Non-effector
Botdo	294312	Botryosphaeriales	I	NLP1.1	Non-effector
Botdo	294542	Botryosphaeriales	I	NLP1.2	Non-effector
Bysci	416094	Pleosporales	I	NLP1.1	Effector
Bysci	495000	Pleosporales	I	NLP1.2	Non-effector
Bysci	585764	Pleosporales	II	NLP2	Effector
Cerzm	61174	Capnodiales	I	NLP1.1	Effector
Clael	447446	Pleosporales	I	NLP1.1	Effector
Clafu	194232	Capnodiales	I	NLP1.1	Non-effector
Cloaq	577910	Pleosporales	II	NLP2	Non-effector
Cloaq	590085	Pleosporales	I	NLP1.1	Effector
Cloaq	665774	Pleosporales	III	NLP3	Effector
Coche	1032627	Pleosporales	I	NLP1.1	Effector
Coche	1171698	Pleosporales	II	NLP2	Effector
Corca	497672	Pleosporales	I	NLP1.2	Effector
Corca	537044	Pleosporales	I	NLP1.2	Effector
Corca	601720	Pleosporales	I	NLP1.1	Effector
Cucbe	124126	Pleosporales	I	NLP1.1	Effector
Delco	372488	Pleosporales	I	NLP1.1	Effector
Didex	418130	Pleosporales	I	NLP1.2	Non-effector
Didex	91007	Pleosporales	I	NLP1.1	Effector
Didex	91324	Pleosporales	II	NLP2	Effector
Dipse	4716	Botryosphaeriales	I	NLP1.2	Effector
Dipse	5251	Botryosphaeriales	I	NLP1.1	Effector
Dipse	9320	Botryosphaeriales	I	NLP1.2	Effector
Dipse	9327	Botryosphaeriales	I	NLP1.1	Effector
Dotsy	280740	Pleosporales	I	NLP1.2	Non-effector
Dotsy	401000	Pleosporales	I	NLP1.1	Effector
Elsam	200373	Myriangiales	I	NLP1.2	Non-effector
Elsam	270776	Myriangiales	I	NLP1.1	Non-effector
Erebi	453981	Eremomycetales	I	NLP1.1	Non-effector
Erebi	457351	Eremomycetales	II	NLP2	Non-effector
Hyspu	116085	Hysteriales	I	NLP1.1	Non-effector
Karrh	368783	Pleosporales	I	NLP1.1	Effector
Lenfl	393400	Pleosporales	I	NLP1.1	Non-effector
Lepma	11090	Pleosporales	I	NLP1.1	Effector
Lepma	12469	Pleosporales	I	NLP1.2	Non-effector
Linin	379085	Pleosporales	I	NLP1.1	Effector
Linrh	291016	Lineolatales	I	NLP1.1	Non-effector
Lizem	158940	Pleosporales	I	NLP1.2	Effector
Lizem	99706	Pleosporales	I	NLP1.1	Effector
Lopma	584797	Pleosporales	I	NLP1.1	Non-effector
Lopma	697400	Pleosporales	I	NLP1.1	Non-effector
Lopnu	349241	Pleosporales	I	NLP1.1	Effector
Macan	401317	Pleosporales	I	NLP1.1	Effector
Macph	10738	Botryosphaeriales	I	NLP1.2	Effector
Macph	12781	Botryosphaeriales	I	NLP1.2	Non-effector
Macph	2384	Botryosphaeriales	I	NLP1.2	Effector
Macph	6483	Botryosphaeriales	I	NLP1.1	Effector
Maseb	418354	Pleosporales	I	NLP1.1	Effector
Masph	605416	Pleosporales	I	NLP1.1	Effector
Melpu	377671	Pleosporales	I	NLP1.1	Effector
Micmi	483213	Microthyriales	III	NLP3	Non-effector
Myrdu	328868	Myriangiales	I	NLP1.1	Effector
Neopa	2549	Botryosphaeriales	I	NLP1.2	Effector
Neopa	6217	Botryosphaeriales	I	NLP1.2	Non-effector
Neopa	6314	Botryosphaeriales	I	NLP1.2	Effector
Neopa	727	Botryosphaeriales	I	NLP1.1	Effector
Neopa	7612	Botryosphaeriales	I	NLP1.1	Effector
Neopa	928	Botryosphaeriales	I	NLP1.2	Effector
Parsp	1126479	Pleosporales	I	NLP1.1	Effector
Parsp	876375	Pleosporales	I	NLP1	Effector
Patat	990044	Patellariales	III	NLP3	Effector
Perma	536554	Pleosporales	I	NLP1.1	Effector
Perma	545490	Pleosporales	II	NLP2	Non-effector
Perma	691703	Pleosporales	I	NLP1	Effector
Photr	488114	Pleosporales	I	NLP1.1	Effector
Phyci	582607	Botryosphaeriales	I	NLP1.1	Non-effector
Plesi	500511	Pleosporales	I	NLP1.1	Effector
Polfu	360163	Pleosporales	I	NLP1.1	Effector
Pseeu	3578	Capnodiales	I	NLP1.1	Effector
Pseeu	9336	Capnodiales	II	NLP2	Effector
Psehy	512037	Acrospermales	I	NLP1.1	Effector
Pyrtr	10591	Pleosporales	I	NLP1.1	Effector
Rhyru	113036	Hysteriales	I	NLP1.1	Non-effector
Sepmu	74880	Capnodiales	I	NLP1.1	Effector
Settu	41216	Pleosporales	I	NLP1.1	Effector
Stano	3364	Pleosporales	I	NLP1.1	Effector
Stano	7008	Pleosporales	II	NLP2	Effector
Ternu	270869	Capnodiales	I	NLP1.1	Non-effector
Trepe	429691	Pleosporales	I	NLP1.1	Non-effector
Venin	17358	Venturiales	II	NLP2	Effector
Venin	24360	Venturiales	I	NLP1.1	Effector
Veren	471007	Pleosporales	I	NLP1.1	Effector
Verga	118592	Venturiales	I	NLP1.1	Effector
Virvi	454421	Trypetheliales	I	NLP1.1	Effector
Wesor	494110	Pleosporales	I	NLP1.1	Effector
Zasce	53003	Capnodiales	II	NLP2	Non-effector
Zasce	68752	Capnodiales	I	NLP1.1	Effector
Zoprh	139444	Pleosporales	I	NLP1.1	Effector
Zymtr	88451	Capnodiales	I	NLP1.1	Effector
